# Metabolic biomarker-based phenotyping unveils quantitative effects of plant resistance and pathogen aggressiveness in the grapevine (Vitis spp.) - downy mildew (Plasmopara viticola) pathosystem

**DOI:** 10.1101/2025.09.25.678557

**Authors:** Tyrone Possamai, Raymonde Baltenweck, Sabine Wiedemann-Merdinoglu, Marie-Céline Lacombe, Marie-Annick Dorne, Matéo Bareyre, Erik Griem, René Fuchs, Jochen Bogs, Éric Duchêne, Pere Mestre, Didier Merdinoglu, Philippe Hugueney

**Author notes:** Corresponding authors (TP); (RB).

## Abstract

Grapevine resistance to downy mildew has been primarily associated with major “Resistance to *Plasmopara viticola*” (*Rpv*) loci, which are extensively used in breeding programs. Resistant varieties represent an effective solution to mitigate the environmental impact of fungicide application in viticulture, but *P. viticola* strains able to overcome major *Rpv* have become a main threat to their cultivation. Pyramiding resistance loci in the same variety enhances plant resistance, but interactions involving stacked and defeated *Rpv* and different *P. viticola* strains are poorly documented. Investigation of these interactions may uncover new information for the development of efficient breeding strategies, the optimal exploitation of *Rpv,* and the building of durable resistance. In the present study, a grapevine offspring carrying single and pyramided *Rpv1*, *Rpv3.1* and *Rpv10* was phenotyped in laboratory conditions for the resistance to *P. viticola* using a naive strain and a strain virulent towards *Rpv10*. By using a high-resolution phenotyping strategy based on *P. viticola* metabolic biomarkers, we demonstrated that the efficacy of *Rpv* combinations and aggressiveness of *P. viticola* strains can be quantified in the early phase of infection and were often related to sporulation outcome. Furthermore, we described how a limited residual effect of a defeated *Rpv* may become significant in pyramiding. In conclusion, in addition to providing the keys to streamlining resistance utilization in grapevine, our research presents a distinctive case study that provides valuables information for breeding new resistant varieties, thanks to an innovative “omic”-based phenotyping approach, which may be adapted to other plant pathosystems.
