## Supplementary material for "Metabolic biomarker-based phenotyping unveils quantitative effects of plant resistance and pathogen aggressiveness in the grapevine (Vitis spp.) - downy mildew (Plasmopara viticola) pathosystem": Supplementary File S4.xlsx

### Sheet: Supplementary File S4a
Supplementary File S4a. Data for the variables characterizing the outcomes of the Rpv combination-Plasmopara viticola strain interactions. Mean value for the OIV452-1 descriptor, P. viticola sporulation incidence (Spo_inc; i.e., OIV452-1 ≠ 9) and plant necrosis incidence (Nec_inc) at 6 days post inoculation (dpi), and sporulation latency period (dpi), for the different Rpv combination - P. vitico…
P. viticola strain	Rpv combination	OIV452-1 _Exp1	OIV452-1 _Exp2	OIV452-1_mean	Spo_inc_ Exp1	Spo_inc_ Exp2	Spo_inc_ mean	Latency_ Exp1 (dpi)	Latency_ Exp2 (dpi)	Latency mean (dpi)	Nec_ inc_Exp1	Nec_ inc_Exp2	Nec_inc_ mean
naive	Rpv-	3.444	3.889	3.667	1	1	1	4	4	4	0.111111	0.666667	0.388889
avrRpv10-	Rpv-	1	1.667	1.333	1	1	1	3.778	4	3.889	0.111111	0	0.0555556
naive	Rpv1	5.222	6.556	5.889	1	1	1	4	4.222	4.111	0.888889	1	0.944444
avrRpv10-	Rpv1	3.667	4.556	4.111	1	0.888889	0.944444	3.889	3.778	3.833	0.444444	0.777778	0.611111
naive	Rpv3.1	7	7.889	7.444	1	0.555556	0.777778	4	4.2	4.071	1	0.777778	0.888889
avrRpv10-	Rpv3.1	3.889	5.667	4.778	1	0.888889	0.944444	3.889	4.375	4.118	0.555556	0.666667	0.611111
naive	Rpv10	8.25	7.667	7.941	0.375	0.555556	0.470588	5	4.8	4.875	0.875	1	0.941176
avrRpv10-	Rpv10	1.889	3.222	2.556	1	1	1	3.778	4.111	3.944	0.111111	0.222222	0.166667
naive	Rpv1Rpv10	6.333	7	6.667	0.777778	1	0.888889	4.714	5	4.875	1	1	1
avrRpv10-	Rpv1Rpv10	3.444	5.222	4.333	1	1	1	3.333	3.667	3.5	0.777778	1	0.888889
naive	Rpv3.1Rpv10	8.556	8.75	8.647	0.222222	0.125	0.176471	6	6	6	0.78	0.88	0.823529
avrRpv10-	Rpv3.1Rpv10	4.333	4	4.176	1	1	1	3.667	4	3.824	1	0.75	0.88
naive	Rpv1Rpv3.1	8.25	8.111	8.176	0.375	0.444444	0.411765	6	4.5	5.143	0.75	0.89	0.823529
avrRpv10-	Rpv1Rpv3.1	5.75	5.222	5.471	1	1	1	4.25	4	4.118	1	1	1
naive	Rpv1Rpv3.1Rpv10	8.333	9	8.667	0.333333	0	0.166667	6	5	5.75	0.666667	0.777778	0.722222
avrRpv10-	Rpv1Rpv3.1Rpv10	5.444	7.444	6.444	1	0.666667	0.833333	3.778	4.429	4.062	0.888889	1	0.944444

### Sheet: Supplementary File S4b
Supplementary File S4b. T-test comparison of Plasmopara viticola strains based on OIV452-1 scores. T-test (with Welch approximation) to compare P. viticola strains (naive and avrRpv10-) severity of infection were carried out by using the OIV452-1 scores collected at 6 days post inoculation (dpi) on the different Rpv combinations in two experiments (3 genotypes/Rpv combination and 3 leaf discs/gen…
T-test groups		Rpv combination	OIV452-1
P. viticola naive strain - 6 dpi	P. viticola avrRpv10- strain - 6 dpi	Rpv-	2.55e-05
		Rpv1	0.00686
		Rpv3.1	3.72e-05
		Rpv10	6.07e-10
		Rpv1Rpv10	3.72e-05
		Rpv3.1Rpv10	9.01e-09
		Rpv1Rpv3.1	1.22e-06
		Rpv1Rpv3.1Rpv10	6.87e-05

### Sheet: Supplementary File S4c
Supplementary File S4c. ANOVA results for the OIV452-1 scores. Detailed results from ANOVA conducted with the OIV452-1 scores at 6 days post inoculation (dpi), and including Rpv1, Rpv3.1 and Rpv10 presence (two levels with complete cross interactions), and the Experiment, as factors (degree of freedom-df, f value and p values). Independent ANOVA were conducted for the two Plasmopara viticola stra…
ANOVA	Factor	df	f value	p value
P. viticola naive strain - 6 dpi	Rpv1	1	4.3378	0.039206
	Rpv3.1	1	117.73	5.31413e-20
	Rpv10	1	69.6836	8.22772e-14
	Exp	1	4.8925	0.0286932
	Rpv1:Rpv3.1	1	0.0846	0.77156
	Rpv1:Rpv10	1	26.8613	7.99408e-07
	Rpv3.1:Rpv10	1	16.8089	7.18142e-05
	Rpv1:Rpv3.1:Rpv10	1	11.716	0.000825618
P. viticola avrRpv10- strain - 6 dpi	Rpv1	1	41.7231	1.82099e-09
	Rpv3.1	1	54.6474	1.44023e-11
	Rpv10	1	2.6333	0.107014
	Exp	1	11.2534	0.00103589
	Rpv1:Rpv3.1	1	2.0458	0.154975
	Rpv1:Rpv10	1	0.2481	0.61923
	Rpv3.1:Rpv10	1	0.7724	0.381062
	Rpv1:Rpv3.1:Rpv10	1	4.9737	0.0274124

### Sheet: Supplementary File S4d
Supplementary File S4d. Pairwise comparisons of Rpv combinations based on OIV452-1 scores. Pairwise comparisons (PWC) between Rpv combinations carried out after Plasmopara viticola strain (naive and avrRpv10-)-independent ANOVA analysis of OIV452-1 scores collected at 6 days post inoculation (dpi) by using the estimated marginal means and standard errors (Tukey' test with p values with Benjamini-…
	OIV452-1 6 dpi - P. viticola naive strain					OIV452-1 6 dpi - P. viticola avrRpv10- strain
Contrast	Estimate	SE	df	t ratio	p value	Estimate	SE	df	t ratio	p value
Rpv-Rpv1	-2.22222	0.400397	132	-5.55005	4.21438e-07	-2.77778	0.573148	133	-4.84653	1.20625e-05
Rpv-Rpv3.1	-3.77778	0.400397	132	-9.43509	1.01645e-15	-3.44444	0.573148	133	-6.00969	1.17538e-07
Rpv-Rpv1Rpv3.1	-4.49663	0.406286	132	-11.0677	1.41085e-19	-4.10877	0.581578	133	-7.06487	1.13795e-09
Rpv-Rpv10	-4.26134	0.406286	132	-10.4885	3.00813e-18	-1.22222	0.573148	133	-2.13247	0.0541419
Rpv-Rpv1Rpv10	-3	0.400397	132	-7.49257	4.05008e-11	-3	0.573148	133	-5.23425	3.5255e-06
Rpv-Rpv3.1Rpv10	-4.99356	0.406286	132	-12.2908	1.79531e-22	-2.87162	0.581578	133	-4.93764	9.31267e-06
Rpv-Rpv1Rpv3.1Rpv10	-5	0.400397	132	-12.4876	1.15437e-22	-5.11111	0.573148	133	-8.91761	9.08083e-14
Rpv1-Rpv3.1	-1.55556	0.400397	132	-3.88504	0.00032223	-0.666667	0.573148	133	-1.16317	0.310909
Rpv1-Rpv1Rpv3.1	-2.27441	0.406286	132	-5.59806	3.74628e-07	-1.33099	0.581578	133	-2.28859	0.0390023
Rpv1-Rpv10	-2.03912	0.406286	132	-5.01892	4.19285e-06	1.55556	0.573148	133	2.71405	0.0131732
Rpv1-Rpv1Rpv10	-0.777778	0.400397	132	-1.94252	0.075885	-0.222222	0.573148	133	-0.387722	0.752599
Rpv1-Rpv3.1Rpv10	-2.77134	0.406286	132	-6.82116	1.03124e-09	-0.0938445	0.581578	133	-0.161362	0.872053
Rpv1-Rpv1Rpv3.1Rpv10	-2.77778	0.400397	132	-6.93757	6.45989e-10	-2.33333	0.573148	133	-4.07108	0.000248466
Rpv3.1-Rpv1Rpv3.1	-0.718856	0.406286	132	-1.76934	0.096353	-0.664325	0.581578	133	-1.14228	0.310909
Rpv3.1-Rpv10	-0.483562	0.406286	132	-1.1902	0.254265	2.22222	0.573148	133	3.87722	0.000462851
Rpv3.1-Rpv1Rpv10	0.777778	0.400397	132	1.94252	0.075885	0.444444	0.573148	133	0.775444	0.492188
Rpv3.1-Rpv3.1Rpv10	-1.21578	0.406286	132	-2.99244	0.00513971	0.572822	0.581578	133	0.984945	0.380846
Rpv3.1-Rpv1Rpv3.1Rpv10	-1.22222	0.400397	132	-3.05253	0.00452055	-1.66667	0.573148	133	-2.90792	0.00852983
Rpv1Rpv3.1-Rpv10	0.235294	0.412005	132	0.571096	0.589976	2.88655	0.581578	133	4.9633	9.31267e-06
Rpv1Rpv3.1-Rpv1Rpv10	1.49663	0.406286	132	3.6837	0.000623896	1.10877	0.581578	133	1.90649	0.0822421
Rpv1Rpv3.1-Rpv3.1Rpv10	-0.496929	0.412177	132	-1.20562	0.254265	1.23715	0.590009	133	2.09683	0.0558564
Rpv1Rpv3.1-Rpv1Rpv3.1Rpv10	-0.503366	0.406286	132	-1.23895	0.253825	-1.00234	0.581578	133	-1.72349	0.116166
Rpv10-Rpv1Rpv10	1.26134	0.406286	132	3.10456	0.00408152	-1.77778	0.573148	133	-3.10178	0.0050603
Rpv10-Rpv3.1Rpv10	-0.732223	0.412177	132	-1.77648	0.096353	-1.6494	0.581578	133	-2.83608	0.0098593
Rpv10-Rpv1Rpv3.1Rpv10	-0.73866	0.406286	132	-1.81808	0.0950923	-3.88889	0.573148	133	-6.78514	3.24014e-09
Rpv1Rpv10-Rpv3.1Rpv10	-1.99356	0.406286	132	-4.9068	5.7707e-06	0.128378	0.581578	133	0.22074	0.856212
Rpv1Rpv10-Rpv1Rpv3.1Rpv10	-2	0.400397	132	-4.99505	4.26537e-06	-2.11111	0.573148	133	-3.68336	0.000778746
Rpv3.1Rpv10-Rpv1Rpv3.1Rpv10	-0.00643766	0.406286	132	-0.0158452	0.987382	-2.23949	0.581578	133	-3.85071	0.000463892
