## Supplementary material for "Metabolic biomarker-based phenotyping unveils quantitative effects of plant resistance and pathogen aggressiveness in the grapevine (Vitis spp.) - downy mildew (Plasmopara viticola) pathosystem": Supplementary File S5.xlsx

### Sheet: Supplementary File S5a
Supplementary File S5a. Complete list of Plasmopara viticola-specific metabolic biomarkers ions quantified by targeted metabolomics analysis.
Identifier	m/z	RT(s)	Ion formula	Identification	Acronym
M303T118	303.232	118.2	C20H30O2	eicosapentaenoic acid	EPA
M377T106	377.269	106.2	C23H37O4	eicosapentaenoyl-glycerol	EPG
M661T161	661.482	160.8	C43H65O5	dieicosapentaenoyl-glycerol	DEPG
M946T185	945.696	185.4	C63H93O6	trieicosapentaenoyl-glycerol	TEPG
M305T127	305.247	126.6	C20H32O2	arachidonic acid	AA
M379T115	379.284	114.6	C23H39O4	arachidonoyl-glycerol	AG
M666T166	665.513	165.6	C43H69O5	diarachidonoyl-glycerol	DAG
M952T194	951.742	193.8	C63H99O6	triarachidonoyl-glycerol	TAG
M492T157	492.477	157.2	C32H64NO3	Cer(d16:1/16:0)	Cer(d16:1/16:0)
M521T163	520.508	163.2	C34H66NO2	Cer(d16:1/18:0)	Cer(d16:1/18:0)
M549T168	548.54	168	C36H70NO2	Cer(d16:1/20:0)	Cer(d16:1/20:0)
M577T172	576.571	171.6	C38H74NO2	Cer(d16:1/22:0)	Cer(d16:1/22:0)

### Sheet: Supplementary File S5b
Supplementary File S5b. Plasmopara viticola metabolic biomarkers detection. Percentage (%) of "not found" peaks, and consequent missing area values, for the main different studied conditions: the eight different Rpv combinations infected with the two P. viticola strains at 3 and 6 days post inoculation (dpi). A total of 3 genotypes/Rpv combination, 3 leaf discs/genotype/strain/time and 2 mock (wa…
Rpv combination	P. viticola strain	Time	EPA	EPG	DEPG	TEPG	AA	AG	DAG	TAG	Cer(d16:1/16:0)	Cer(d16:1/18:0)	Cer(d16:1/20:0)	Cer(d16:1/22:0)
Rpv-	naive	3 dpi	0	0	44.4444	66.6667	0	0	11.1111	88.8889	100	0	0	0
Rpv1	naive	3 dpi	0	0	100	77.7778	0	0	44.4444	100	100	22.2222	0	22.2222
Rpv3.1	naive	3 dpi	0	0	88.8889	100	0	0	88.8889	100	100	0	11.1111	22.2222
Rpv10	naive	3 dpi	0	11.1111	100	100	0	0	44.4444	100	100	0	66.6667	55.5556
Rpv1Rpv10	naive	3 dpi	0	11.1111	66.6667	100	0	0	44.4444	100	100	0	22.2222	33.3333
Rpv3.1Rpv10	naive	3 dpi	0	0	100	100	0	0	66.6667	100	100	11.1111	44.4444	44.4444
Rpv1Rpv3.1	naive	3 dpi	0	0	100	100	0	0	50	100	100	37.5	25	25
Rpv1Rpv3.1Rpv10	naive	3 dpi	0	0	100	100	0	0	44.4444	100	100	22.2222	44.4444	33.3333
Rpv-	naive	6 dpi	0	0	0	0	0	0	0	0	0	0	0	0
Rpv1	naive	6 dpi	0	0	22.2222	11.1111	0	0	22.2222	44.4444	66.6667	0	0	0
Rpv3.1	naive	6 dpi	0	0	22.2222	0	0	0	33.3333	100	100	0	0	0
Rpv10	naive	6 dpi	0	0	77.7778	77.7778	0	0	66.6667	100	100	11.1111	33.3333	22.2222
Rpv1Rpv10	naive	6 dpi	0	0	33.3333	44.4444	0	0	55.5556	77.7778	88.8889	11.1111	0	0
Rpv3.1Rpv10	naive	6 dpi	0	0	100	100	0	0	44.4444	100	100	11.1111	44.4444	33.3333
Rpv1Rpv3.1	naive	6 dpi	0	0	100	100	0	0	75	100	87.5	12.5	37.5	25
Rpv1Rpv3.1Rpv10	naive	6 dpi	0	0	100	100	0	0	77.7778	100	88.8889	0	11.1111	0
Rpv-	avrRpv10-	3 dpi	0	0	0	0	0	0	0	0	100	0	0	0
Rpv1	avrRpv10-	3 dpi	0	0	11.1111	44.4444	0	11.1111	44.4444	88.8889	100	0	0	0
Rpv3.1	avrRpv10-	3 dpi	0	0	22.2222	11.1111	0	22.2222	88.8889	100	100	0	0	0
Rpv10	avrRpv10-	3 dpi	0	0	22.2222	0	0	0	22.2222	11.1111	100	0	0	0
Rpv1Rpv10	avrRpv10-	3 dpi	0	11.1111	11.1111	11.1111	0	0	44.4444	77.7778	100	11.1111	11.1111	11.1111
Rpv3.1Rpv10	avrRpv10-	3 dpi	0	0	22.2222	11.1111	0	22.2222	66.6667	100	100	22.2222	0	0
Rpv1Rpv3.1	avrRpv10-	3 dpi	0	25	62.5	37.5	0	0	75	100	100	25	12.5	12.5
Rpv1Rpv3.1Rpv10	avrRpv10-	3 dpi	0	0	44.4444	33.3333	0	0	66.6667	88.8889	100	11.1111	0	0
Rpv-	avrRpv10-	6 dpi	0	0	0	0	0	0	0	0	0	0	0	0
Rpv1	avrRpv10-	6 dpi	0	0	0	0	0	0	11.1111	11.1111	44.4444	0	0	0
Rpv3.1	avrRpv10-	6 dpi	0	0	0	0	0	0	0	0	55.5556	0	0	0
Rpv10	avrRpv10-	6 dpi	0	0	0	0	0	0	0	0	0	0	0	0
Rpv1Rpv10	avrRpv10-	6 dpi	0	0	0	0	0	0	0	0	66.6667	0	0	0
Rpv3.1Rpv10	avrRpv10-	6 dpi	0	0	0	0	0	0	11.1111	0	66.6667	0	0	0
Rpv1Rpv3.1	avrRpv10-	6 dpi	0	0	0	0	0	12.5	0	12.5	100	0	0	0
Rpv1Rpv3.1Rpv10	avrRpv10-	6 dpi	0	0	11.1111	0	0	0	22.2222	33.3333	100	0	0	0
Rpv-	Mock	3 dpi	0	0	83.3333	100	0	16.6667	100	100	100	100	100	83.3333
Rpv1	Mock	3 dpi	0	33.3333	100	100	0	0	100	100	100	83.3333	66.6667	83.3333
Rpv3.1	Mock	3 dpi	0	16.6667	100	100	0	0	100	100	100	66.6667	100	83.3333
Rpv10	Mock	3 dpi	0	33.3333	100	100	0	50	100	100	100	83.3333	83.3333	66.6667
Rpv1Rpv10	Mock	3 dpi	0	16.6667	100	100	0	66.6667	100	100	100	100	83.3333	100
Rpv3.1Rpv10	Mock	3 dpi	0	16.6667	100	100	0	50	100	100	100	100	100	100
Rpv1Rpv3.1	Mock	3 dpi	0	25	100	100	0	25	100	100	100	100	100	100
Rpv1Rpv3.1Rpv10	Mock	3 dpi	0	0	100	100	0	33.3333	83.3333	100	100	100	100	100
Rpv-	Mock	6 dpi	0	16.6667	100	100	0	16.6667	100	100	83.3333	100	66.6667	83.3333
Rpv1	Mock	6 dpi	0	16.6667	50	100	0	16.6667	100	100	100	100	100	66.6667
Rpv3.1	Mock	6 dpi	0	0	83.3333	100	0	16.6667	83.3333	100	100	83.3333	100	66.6667
Rpv10	Mock	6 dpi	0	0	83.3333	100	0	33.3333	100	100	100	83.3333	83.3333	100
Rpv1Rpv10	Mock	6 dpi	0	16.6667	100	100	0	33.3333	100	100	100	100	100	100
Rpv3.1Rpv10	Mock	6 dpi	0	0	83.3333	100	0	33.3333	83.3333	100	100	83.3333	100	100
Rpv1Rpv3.1	Mock	6 dpi	0	25	100	100	0	25	100	100	100	100	100	100
Rpv1Rpv3.1Rpv10	Mock	6 dpi	0	0	100	100	0	33.3333	100	100	83.3333	100	100	83.3333

### Sheet: Supplementary File S5c
Supplementary File S5c. Correlations between the OIV452-1 scores and Plasmopara viticola metabolic biomarkers abundances. a) Correlation coefficients (Pearson correlation) between the visual variable OIV452-1 and P. viticola-specific metabolic biomarkers for seven retained biomarkers (peak area data were log10-transformed) at 6 days post inoculation (dpi) in 72 samples. b) P. viticola strain (nai…
a)	OIV452-1 - 6 dpi				b)	OIV452-1 - 6 dpi - naive (red)	OIV452-1 - 6 dpi - avrRpv10- (blue)
log10(EPA)	-0.903413				log10(EPA)	-0.857081	-0.828248
log10(EPG)	-0.843766				log10(EPG)	-0.758774	-0.798738
log10(AA)	-0.818479				log10(AA)	-0.683755	-0.78117
log10(AG)	-0.615204				log10(AG)	-0.665445	-0.729232
log10(Cer(d16:1/18:0))	-0.914821				log10(Cer(d16:1/18:0))	-0.883309	-0.85555
log10(Cer(d16:1/20:0))	-0.895259				log10(Cer(d16:1/20:0))	-0.896633	-0.830415
log10(Cer(d16:1/22:0))	-0.909368				log10(Cer(d16:1/22:0))	-0.896912	-0.857284

### Sheet: Supplementary File S5d
Supplementary File S5d. Correlations between Plasmopara viticola metabolic biomarkers. Correlation plots, coefficients and significances (Pearson correlation, p-value < 0.05 for *; < 0.01 for ** and < 0.001 for ***) between the six most informative P. viticola-specific metabolic biomarkers (peak area data log10-transformed) at 6 days post inoculation (72 samples).
