## Supplementary material for "Metabolic biomarker-based phenotyping unveils quantitative effects of plant resistance and pathogen aggressiveness in the grapevine (Vitis spp.) - downy mildew (Plasmopara viticola) pathosystem": Supplementary File S7.xlsx

### Sheet: Supplementary File S7a
Supplementary File S7a. Plasmopara viticola metabolic biomarkers abundances ratios comparing P. viticola strains. Mean peak area data per Rpv combination per P. viticola strain (naive and avrRpv10-) at 3 and 6 days post inoculation (dpi) for the six P. viticola metabolic biomarkers analyzed and log2 ratios between the mean metabolite peak areas for the same Rpv combination (3 genotypes/Rpv and 3 …
		Mean peak area P. viticola naive strain								Mean peak area P. viticola avrRpv10- strain								Log2 ratio avrRpv10- strain/naive strain of mean peak area values
Compound	Time	Rpv-	Rpv1	Rpv3.1	Rpv10	Rpv1Rpv10	Rpv3.1Rpv10	Rpv1Rpv3.1	Rpv1Rpv3.1 Rpv10	Rpv-	Rpv1	Rpv3.1	Rpv10	Rpv1Rpv10	Rpv3.1Rpv10	Rpv1Rpv3.1	Rpv1Rpv3.1 Rpv10	Rpv-	Rpv1	Rpv3.1	Rpv10	Rpv1Rpv10	Rpv3.1Rpv10	Rpv1Rpv3.1	Rpv1Rpv3.1 Rpv10
EPA	3 dpi	190704	61628.5	46979.7	55110	91287	69553.4	98921.7	44664.8	617421	128627	83398.6	279316	266596	208013	90982	95827.4	1.69492	1.06153	0.827985	2.34151	1.54617	1.58048	-0.120706	1.1013
EPG	3 dpi	131317	20598.2	28902.7	13950	33268.3	28063.1	20527.2	27563.5	724129	58893.8	26149.3	205166	193220	71515.2	10952.4	27770	2.46319	1.5156	-0.144434	3.87845	2.53802	1.34957	-0.906288	0.0107634
AA	3 dpi	46442.9	34889.1	30282.1	26893.6	42111.8	34779.1	52293.7	31681.2	61798	25248.3	22735.9	52710.6	57302.2	42458	37565.8	45453.8	0.412101	-0.46659	-0.413495	0.970828	0.444365	0.287819	-0.477218	0.520776
Cer(d16:1/18:0)	3 dpi	321298	32390.8	40464.1	34997.6	44281.5	35294.7	18435.4	39923.4	1.116e+06	160953	115040	549502	308769	51849.3	26630.9	38898.6	1.79635	2.31299	1.50742	3.9728	2.80175	0.554874	0.530625	-0.0375193
Cer(d16:1/20:0)	3 dpi	727625	51948.3	29003.6	16874.5	45742.8	10825.5	13944	15215.7	2.97829e+06	315622	333133	1.54448e+06	416613	305041	103048	74549	2.03322	2.60305	3.52179	6.51613	3.18709	4.8165	2.88559	2.29263
Cer(d16:1/22:0)	3 dpi	623088	48941.8	36784	15960.7	42994.9	11482.7	19310.7	10271.5	3.61774e+06	339609	358218	1.88978e+06	489677	318433	130896	68379.8	2.53758	2.79474	3.28369	6.88755	3.50959	4.79345	2.76095	2.73492
EPA	6 dpi	3.93376e+06	541650	157998	100833	176892	72442.8	63836.1	71671.2	7.54886e+06	1.19386e+06	957548	5.66397e+06	1.14433e+06	1.54187e+06	773096	414182	0.940351	1.14021	2.59943	5.81178	2.69356	4.4117	3.5982	2.5308
EPG	6 dpi	2.78855e+06	417914	28983.7	33485.4	90382.6	33225.4	58250.2	77933.1	5.80153e+06	634717	584281	4.5397e+06	484088	555435	266841	188183	1.05692	0.602906	4.33335	7.08292	2.42115	4.06326	2.19564	1.27183
AA	6 dpi	713232	111756	41802.7	34726.6	53003.2	31331.9	59126	35105	1.05777e+06	218861	207106	845972	181029	326374	193558	101521	0.568583	0.969657	2.3087	4.6065	1.77207	3.38082	1.7109	1.53204
Cer(d16:1/18:0)	6 dpi	1.0205e+07	1.20813e+06	195015	97458	354811	35944.2	43165.1	65905.8	2.31667e+07	3.56824e+06	3.0872e+06	1.89862e+07	2.47248e+06	2.53768e+06	1.26664e+06	635004	1.18278	1.56244	3.98465	7.60596	2.80084	6.14161	4.875	3.26829
Cer(d16:1/20:0)	6 dpi	6.61386e+06	782204	155732	84970.6	281841	16862.8	15259	21710.4	1.1129e+07	1.84577e+06	2.22639e+06	1.09217e+07	1.23276e+06	1.87372e+06	991002	430798	0.750765	1.23861	3.83757	7.00602	2.12894	6.79592	6.02115	4.31056
Cer(d16:1/22:0)	6 dpi	9.32534e+06	929601	203132	81765.2	298242	22501.7	14237.5	25245.6	1.9801e+07	3.12473e+06	2.87169e+06	1.69683e+07	1.98223e+06	2.23458e+06	1.21637e+06	477422	1.08634	1.74905	3.82141	7.69714	2.73257	6.63383	6.41675	4.24116

### Sheet: Supplementary File S7b
Supplementary File S7b. Plasmopara viticola metabolic biomarkers abundances ratios comparing the infection on the Rpv combinations. Mean peak area data per Rpv combination per P. viticola strain (naive and avrRpv10-) at 3 and 6 days post inoculation (dpi) for the six P. viticola metabolic biomarkers analyzed and log2 ratios between the mean areas for different Rpv combinations (3 genotypes/Rpv an…
Compound	Time	P. viticola strain	Mean area peak value								Log2 ratio Rpv/Rpv of mean peak area values
			Rpv-	Rpv1	Rpv3.1	Rpv10	Rpv1 Rpv10	Rpv3.1 Rpv10	Rpv1 Rpv3.1	Rpv1Rpv3.1 Rpv10	Rpv1/ Rpv-	Rpv3.1/ Rpv-	Rpv10/ Rpv-	Rpv1Rpv10/ Rpv10	Rpv1Rpv10/ Rpv1	Rpv3.1Rpv10/ Rpv10	Rpv3.1Rpv10/ Rpv3.1	Rpv3.1/ Rpv1Rpv3.1	Rpv1Rpv3.1/ Rpv1	Rpv1Rpv3.1 Rpv10/ Rpv3.1Rpv10	Rpv1Rpv3.1 Rpv10/ Rpv1Rpv10	Rpv1Rpv3.1 Rpv10/ Rpv1Rpv3.1
EPA	3dpi	naive	190704	61628.5	46979.7	55110	91287	69553.4	98921.7	44664.8	-1.62967	-2.02123	-1.79095	0.728095	0.566811	0.335806	0.566082	1.07425	0.682689	-0.638981	-1.03127	-1.14715
EPG	3dpi	naive	131317	20598.2	28902.7	13950	33268.3	28063.1	20527.2	27563.5	-2.67246	-2.18377	-3.23471	1.25388	0.69163	1.00841	-0.0425298	-0.493666	-0.00497721	-0.0259153	-0.271386	0.425221
AA	3dpi	naive	46442.9	34889.1	30282.1	26893.6	42111.8	34779.1	52293.7	31681.2	-0.412684	-0.616993	-0.788195	0.646962	0.271451	0.370955	0.199753	0.788172	0.583863	-0.134594	-0.410601	-0.723013
Cer(d16:1/18:0)	3dpi	naive	321298	32390.8	40464.1	34997.6	44281.5	35294.7	18435.4	39923.4	-3.31026	-2.9892	-3.19858	0.339447	0.451119	0.0121948	-0.197194	-1.13417	-0.813106	0.177786	-0.149467	1.11476
Cer(d16:1/20:0)	3dpi	naive	727625	51948.3	29003.6	16874.5	45742.8	10825.5	13944	15215.7	-3.80805	-4.64889	-5.43028	1.4387	-0.183532	-0.640411	-1.4218	-1.05658	-1.89743	0.491122	-1.58799	0.12591
Cer(d16:1/22:0)	3dpi	naive	623088	48941.8	36784	15960.7	42994.9	11482.7	19310.7	10271.5	-3.6703	-4.08228	-5.28684	1.42964	-0.186899	-0.475063	-1.67962	-0.929681	-1.34167	-0.160811	-2.06551	-0.910746
EPA	3dpi	avrRpv10-	617421	128627	83398.6	279316	266596	208013	90982	95827.4	-2.26306	-2.88816	-1.14436	-0.0672395	1.05146	-0.425221	1.31858	0.125557	-0.499544	-1.11817	-1.47615	0.0748568
EPG	3dpi	avrRpv10-	724129	58893.8	26149.3	205166	193220	71515.2	10952.4	27770	-3.62006	-4.7914	-1.81946	-0.0865483	1.71405	-1.52047	1.45148	-1.25552	-2.42686	-1.36473	-2.79864	1.34227
AA	3dpi	avrRpv10-	61798	25248.3	22735.9	52710.6	57302.2	42458	37565.8	45453.8	-1.29138	-1.44259	-0.229468	0.120499	1.18241	-0.312054	0.901067	0.724449	0.573235	0.0983631	-0.33419	0.274981
Cer(d16:1/18:0)	3dpi	avrRpv10-	1.116e+06	160953	115040	549502	308769	51849.3	26630.9	38898.6	-2.79362	-3.27813	-1.02214	-0.831597	0.939884	-3.40573	-1.14974	-2.11096	-2.59547	-0.414608	-2.98874	0.546614
Cer(d16:1/20:0)	3dpi	avrRpv10-	2.97829e+06	315622	333133	1.54448e+06	416613	305041	103048	74549	-3.23821	-3.16032	-0.947367	-1.89034	0.400507	-2.34004	-0.127096	-1.69279	-1.61489	-2.03274	-2.48245	-0.467052
Cer(d16:1/22:0)	3dpi	avrRpv10-	3.61774e+06	339609	358218	1.88978e+06	489677	318433	130896	68379.8	-3.41314	-3.33618	-0.936875	-1.94831	0.527958	-2.56915	-0.16985	-1.45242	-1.37545	-2.21935	-2.84019	-0.936779
EPA	6dpi	naive	3.93376e+06	541650	157998	100833	176892	72442.8	63836.1	71671.2	-2.86048	-4.63793	-5.28587	0.810905	-1.61449	-0.47705	-1.125	-1.30747	-3.08492	-0.0154498	-1.30341	0.16702
EPG	6dpi	naive	2.78855e+06	417914	28983.7	33485.4	90382.6	33225.4	58250.2	77933.1	-2.73824	-6.58813	-6.37984	1.43251	-2.20909	-0.0112474	0.197045	1.00702	-2.84287	1.22995	-0.213808	0.419972
AA	6dpi	naive	713232	111756	41802.7	34726.6	53003.2	31331.9	59126	35105	-2.67401	-4.0927	-4.36026	0.610039	-1.07621	-0.148409	-0.415962	0.500198	-0.918494	0.164043	-0.594406	-0.752117
Cer(d16:1/18:0)	6dpi	naive	1.0205e+07	1.20813e+06	195015	97458	354811	35944.2	43165.1	65905.8	-3.07843	-5.70954	-6.71027	1.8642	-1.76765	-1.43902	-2.43975	-2.17565	-4.80676	0.874649	-2.42857	0.610541
Cer(d16:1/20:0)	6dpi	naive	6.61386e+06	782204	155732	84970.6	281841	16862.8	15259	21710.4	-3.07987	-5.40835	-6.28238	1.72985	-1.47266	-2.33312	-3.20715	-3.35133	-5.67981	0.364538	-3.69842	0.508721
Cer(d16:1/22:0)	6dpi	naive	9.32534e+06	929601	203132	81765.2	298242	22501.7	14237.5	25245.6	-3.32647	-5.52067	-6.83353	1.86693	-1.64013	-1.86146	-3.17431	-3.83465	-6.02885	0.165999	-3.56238	0.826338
EPA	6dpi	avrRpv10-	7.54886e+06	1.19386e+06	957548	5.66397e+06	1.14433e+06	1.54187e+06	773096	414182	-2.66062	-2.97884	-0.414446	-2.30732	-0.0611417	-1.87713	0.687267	-0.308698	-0.626921	-1.89635	-1.46616	-0.900383
EPG	6dpi	avrRpv10-	5.80153e+06	634717	584281	4.5397e+06	484088	555435	266841	188183	-3.19225	-3.3117	-0.353837	-3.22926	-0.390844	-3.03091	-0.0730443	-1.13068	-1.25013	-1.56148	-1.36313	-0.503842
AA	6dpi	avrRpv10-	1.05777e+06	218861	207106	845972	181029	326374	193558	101521	-2.27294	-2.35259	-0.322344	-2.22439	-0.273798	-1.37409	0.656157	-0.0976036	-0.17725	-1.68474	-0.834434	-0.930981
Cer(d16:1/18:0)	6dpi	avrRpv10-	2.31667e+07	3.56824e+06	3.0872e+06	1.89862e+07	2.47248e+06	2.53768e+06	1.26664e+06	635004	-2.69877	-2.90768	-0.287103	-2.94092	-0.529254	-2.90337	-0.282792	-1.28529	-1.4942	-1.99867	-1.96112	-0.996172
Cer(d16:1/20:0)	6dpi	avrRpv10-	1.1129e+07	1.84577e+06	2.22639e+06	1.09217e+07	1.23276e+06	1.87372e+06	991002	430798	-2.59203	-2.32155	-0.0271337	-3.14723	-0.582329	-2.54321	-0.248801	-1.16775	-0.897263	-2.12082	-1.51681	-1.20188
Cer(d16:1/22:0)	6dpi	avrRpv10-	1.9801e+07	3.12473e+06	2.87169e+06	1.69683e+07	1.98223e+06	2.23458e+06	1.21637e+06	477422	-2.66377	-2.7856	-0.222729	-3.09764	-0.656607	-2.92477	-0.361897	-1.23931	-1.36115	-2.22667	-2.05379	-1.34925
