## Supplementary material for "Metabolic biomarker-based phenotyping unveils quantitative effects of plant resistance and pathogen aggressiveness in the grapevine (Vitis spp.) - downy mildew (Plasmopara viticola) pathosystem": Supplementary File S8.xlsx

### Sheet: Supplementary File S8a
Supplementary File S8a. T-test comparison of Plasmopara viticola strains based on the abundances of P. viticola metabolic biomarkers. T-tests (with Welch approximation) to compare P. viticola strains (naive and avrRpv10-) severity of infection were carried by using the peak area data (log10 of the arbitrary unit-AU) for the most informative P. viticola metabolic biomarker Cer(d16:1/22:0) collecte…
T-test groups		Time	Rpv combination	p value
				Cer(d16:1/22:0)
P. viticola naive strain	P. viticola avrRpv10- strain	3 dpi	Rpv-	7.95e-05
			Rpv1	0.000886
			Rpv3.1	9.09e-05
			Rpv10	1.75e-06
			Rpv1Rpv10	0.016
			Rpv3.1Rpv10	4.03e-06
			Rpv1Rpv3.1	0.00952
			Rpv1Rpv3.1Rpv10	1.76e-07
P. viticola naive strain	P. viticola avrRpv10- strain	6 dpi	Rpv-	0.00229
			Rpv1	0.0329
			Rpv3.1	8.77e-08
			Rpv10	0.000192
			Rpv1Rpv10	0.00132
			Rpv3.1Rpv10	3.37e-07
			Rpv1Rpv3.1	2.44e-05
			Rpv1Rpv3.1Rpv10	8.41e-07

### Sheet: Supplementary File S8b
Supplementary File S8b. ANOVA results for the Plasmopara viticola metabolic biomarkers. Detailed results from ANOVA conducted with the most informative Plasmopara viticola-metabolic biomarker Cer(d16:1/22:0) abundances (log10 of the arbitrary unit-AU) at 3-6 days post inoculation (dpi), and including Rpv1, Rpv3.1 and Rpv10 presence (two levels with complete cross interactions), and the Experiment…
ANOVA	Factor	df	f value	p value
				Cer(d16:1/22:0)
P. viticola naive strain at 3 dpi	Rpv1	1	2.2181	0.141392
	Rpv3.1	1	11.6167	0.00114417
	Rpv10	1	29.89	8.35324e-07
	Rpv1:Rpv3.1	1	2.149	0.147639
	Rpv1:Rpv10	1	19.5243	3.99041e-05
	Rpv3.1:Rpv10	1	5.8601	0.0183816
	Rpv1:Rpv3.1:Rpv10	1	6.1729	0.015642
P. viticola avrRpv10- strain at 3 dpi	Rpv1	1	49.5924	1.68721e-09
	Rpv3.1	1	38.5749	4.63366e-08
	Rpv10	1	3.3504	0.0719205
	Rpv1:Rpv3.1	1	2.2683	0.13704
	Rpv1:Rpv10	1	0.0944	0.759632
	Rpv3.1:Rpv10	1	0.7219	0.398743
	Rpv1:Rpv3.1:Rpv10	1	0.0003	0.985338
P. viticola naive strain at 6 dpi	Rpv1	1	5.6735	0.0202546
	Rpv3.1	1	47.7464	2.86856e-09
	Rpv10	1	36.3408	9.49949e-08
	Rpv1:Rpv3.1	1	1.991	0.163152
	Rpv1:Rpv10	1	31.904	4.16569e-07
	Rpv3.1:Rpv10	1	15.3085	0.00022649
	Rpv1:Rpv3.1:Rpv10	1	0.1441	0.705478
P. viticola avrRpv10- strain at 6 dpi	Rpv1	1	96.5163	2.49033e-14
	Rpv3.1	1	79.2401	9.58191e-13
	Rpv10	1	7.063	0.00996054
	Rpv1:Rpv3.1	1	9.1074	0.00367069
	Rpv1:Rpv10	1	0.5102	0.477676
	Rpv3.1:Rpv10	1	1.9775	0.164563
	Rpv1:Rpv3.1:Rpv10	1	0.1336	0.715934

### Sheet: Supplementary File S8c
Supplementary File S8c. Pairwise comparisons between Rpv combinations for the Plasmopara viticola Cer(d16:1/22:0) biomarker. Pairwise comparisons (PWC) between Rpv combinations carried out after Plasmopara viticola strain (naive and avrRpv10-)-independent ANOVA analysis of Cer(d16:1/22:0) abundances (log10 of the arbitrary unit-AU) collected at 3 and 6 days post inoculation (dpi) by using estimat…
	Cer(d16:1/22:0) 3 dpi P. viticola naive strain					Cer(d16:1/22:0) 6 dpi P. viticola naive strain naive					Cer(d16:1/22:0) 3 dpi P. viticola avrRpv10- strain					Cer(d16:1/22:0) 6 dpi P. viticola avrRpv10- strain
Contrast	Estimate	SE	df	t.ratio	p value	Estimate	SE	df	t.ratio	p value	Estimate	SE	df	t.ratio	p value	Estimate	SE	df	t.ratio	p value
Rpv-Rpv1	1.40129	0.282087	63	4.96757	2.53723e-05	1.19883	0.339931	63	3.52668	0.00158193	1.0057	0.225849	63	4.45295	0.000141386	0.99037	0.157319	63	6.29529	1.03282e-07
Rpv-Rpv3.1	1.39008	0.282087	63	4.92783	2.53723e-05	1.6771	0.339931	63	4.93365	2.17296e-05	0.972809	0.225849	63	4.30734	0.000206353	0.862384	0.157319	63	5.48175	1.87403e-06
Rpv-Rpv1Rpv3.1	1.66832	0.290769	63	5.73761	2.06512e-06	3.22925	0.350393	63	9.2161	7.67744e-12	1.63991	0.2328	63	7.04427	2.34241e-08	1.31634	0.162161	63	8.11749	2.0751e-10
Rpv-Rpv10	2.10242	0.282087	63	7.4531	4.81753e-09	2.73529	0.339931	63	8.04662	2.76016e-10	0.33787	0.225849	63	1.496	0.186197	0.0715516	0.157319	63	0.454818	0.674907
Rpv-Rpv1Rpv10	1.54127	0.282087	63	5.46379	4.73864e-06	1.86906	0.339931	63	5.49837	3.45974e-06	1.27782	0.225849	63	5.65785	2.81114e-06	1.11722	0.157319	63	7.10159	7.44288e-09
Rpv-Rpv3.1Rpv10	2.09801	0.282087	63	7.43747	4.81753e-09	2.94196	0.339931	63	8.6546	3.60167e-11	1.12149	0.225849	63	4.96568	2.57382e-05	1.09893	0.157319	63	6.98538	9.88988e-09
Rpv-Rpv1Rpv3.1Rpv10	1.82642	0.282087	63	6.47467	1.5215e-07	2.68919	0.339931	63	7.91098	3.57456e-10	1.71445	0.225849	63	7.59112	5.18825e-09	1.72409	0.157319	63	10.9592	8.71136e-15
Rpv1-Rpv3.1	-0.0112084	0.282087	63	-0.0397336	0.987575	0.47827	0.339931	63	1.40696	0.200081	-0.0328858	0.225849	63	-0.14561	0.884694	-0.127986	0.157319	63	-0.813543	0.473875
Rpv1-Rpv1Rpv3.1	0.267032	0.290769	63	0.918364	0.46064	2.03043	0.350393	63	5.79472	1.32384e-06	0.634211	0.2328	63	2.72427	0.0145774	0.325969	0.162161	63	2.01016	0.0717691
Rpv1-Rpv10	0.701138	0.282087	63	2.48554	0.0413273	1.53646	0.339931	63	4.51993	8.66867e-05	-0.667825	0.225849	63	-2.95695	0.00941029	-0.918818	0.157319	63	-5.84047	5.54059e-07
Rpv1-Rpv1Rpv10	0.139979	0.282087	63	0.496226	0.696038	0.670236	0.339931	63	1.97169	0.0742565	0.272127	0.225849	63	1.2049	0.283344	0.126847	0.157319	63	0.806301	0.473875
Rpv1-Rpv3.1Rpv10	0.696727	0.282087	63	2.4699	0.0413273	1.74314	0.339931	63	5.12792	1.20612e-05	0.115799	0.225849	63	0.512729	0.656852	0.108564	0.157319	63	0.690086	0.530573
Rpv1-Rpv1Rpv3.1Rpv10	0.425135	0.282087	63	1.50711	0.237911	1.49036	0.339931	63	4.3843	0.000114626	0.708754	0.225849	63	3.13817	0.00603373	0.733721	0.157319	63	4.6639	3.32505e-05
Rpv3.1-Rpv1Rpv3.1	0.27824	0.290769	63	0.956911	0.45636	1.55216	0.350393	63	4.42976	0.000107426	0.667097	0.2328	63	2.86554	0.0113032	0.453955	0.162161	63	2.79941	0.0111787
Rpv3.1-Rpv10	0.712346	0.282087	63	2.52527	0.0413273	1.05819	0.339931	63	3.11297	0.00487314	-0.63494	0.225849	63	-2.81134	0.0122599	-0.790832	0.157319	63	-5.02693	9.46538e-06
Rpv3.1-Rpv1Rpv10	0.151187	0.282087	63	0.535959	0.692853	0.191966	0.339931	63	0.564722	0.595537	0.305012	0.225849	63	1.35051	0.231233	0.254833	0.157319	63	1.61984	0.154366
Rpv3.1-Rpv3.1Rpv10	0.707936	0.282087	63	2.50963	0.0413273	1.26487	0.339931	63	3.72095	0.000915643	0.148685	0.225849	63	0.658339	0.574245	0.23655	0.157319	63	1.50363	0.183565
Rpv3.1-Rpv1Rpv3.1Rpv10	0.436344	0.282087	63	1.54684	0.237911	1.01209	0.339931	63	2.97734	0.00679022	0.74164	0.225849	63	3.28378	0.00426196	0.861707	0.157319	63	5.47745	1.87403e-06
Rpv1Rpv3.1-Rpv10	0.434106	0.290769	63	1.49296	0.237911	-0.493962	0.350393	63	-1.40974	0.200081	-1.30204	0.2328	63	-5.59294	2.88805e-06	-1.24479	0.162161	63	-7.67625	9.20421e-10
Rpv1Rpv3.1-Rpv1Rpv10	-0.127053	0.290769	63	-0.436954	0.714688	-1.36019	0.350393	63	-3.8819	0.000585209	-0.362084	0.2328	63	-1.55534	0.174823	-0.199123	0.162161	63	-1.22793	0.272745
Rpv1Rpv3.1-Rpv3.1Rpv10	0.429696	0.290769	63	1.47779	0.237911	-0.28729	0.350393	63	-0.819909	0.484586	-0.518411	0.2328	63	-2.22685	0.0459504	-0.217406	0.162161	63	-1.34068	0.23525
Rpv1Rpv3.1-Rpv1Rpv3.1Rpv10	0.158104	0.290769	63	0.543744	0.692853	-0.540068	0.350393	63	-1.54132	0.170996	0.0745432	0.2328	63	0.320203	0.777647	0.407752	0.162161	63	2.51449	0.0225342
Rpv10-Rpv1Rpv10	-0.561159	0.282087	63	-1.98931	0.113741	-0.866228	0.339931	63	-2.54825	0.0206532	0.939952	0.225849	63	4.16186	0.000303414	1.04567	0.157319	63	6.64677	3.28608e-08
Rpv10-Rpv3.1Rpv10	-0.00441038	0.282087	63	-0.0156348	0.987575	0.206672	0.339931	63	0.607983	0.587337	0.783625	0.225849	63	3.46968	0.00264799	1.02738	0.157319	63	6.53056	4.56865e-08
Rpv10-Rpv1Rpv3.1Rpv10	-0.276002	0.282087	63	-0.978429	0.45636	-0.0461058	0.339931	63	-0.135633	0.892544	1.37658	0.225849	63	6.09513	6.82148e-07	1.65254	0.157319	63	10.5044	2.48189e-14
Rpv1Rpv10-Rpv3.1Rpv10	0.556748	0.282087	63	1.97368	0.113741	1.0729	0.339931	63	3.15623	0.00457658	-0.156327	0.225849	63	-0.692175	0.573266	-0.0182828	0.157319	63	-0.116215	0.907852
Rpv1Rpv10-Rpv1Rpv3.1Rpv10	0.285156	0.282087	63	1.01088	0.45636	0.820122	0.339931	63	2.41262	0.0276482	0.436627	0.225849	63	1.93327	0.085031	0.606875	0.157319	63	3.8576	0.00047566
Rpv3.1Rpv10-Rpv1Rpv3.1Rpv10	-0.271592	0.282087	63	-0.962794	0.45636	-0.252778	0.339931	63	-0.743615	0.515058	0.592955	0.225849	63	2.62544	0.0178673	0.625158	0.157319	63	3.97382	0.000344582
